# TEAD1 is a novel regulator of NRF2 and oxidative stress response in cardiomyocytes

**DOI:** 10.1101/2025.04.06.647438

**Authors:** Rajaganapathi Jagannathan, Jeongkyung Lee, Evan DeVallance, Vinny Negi, Varun Mandi, Hridyanshu Vyas, Feng Li, Patrick J. Pagano, Vijay Yechoor, Mousumi Moulik

## Abstract

**BACKGROUND:** TEAD1, the mammalian Hippo pathway-regulated transcription factor, plays a critical and non-redundant role in maintaining cardiomyocyte (CM) homeostasis. However, the specific cellular pathways regulated by TEAD1 in CMs remain poorly defined. We hypothesized that TEAD1 has an essential, cell-autonomous role in the CM oxidative stress response by directly regulating the transcription of NRF2, the master regulator of oxidative stress response.

**METHODS AND RESULTS:** Tamoxifen-induced conditional CM-specific TEAD1 deletion in adult mice leads to acute heart failure (HF) and altered expression of antioxidant genes. In silico analysis of publicly available RNA-seq data from human hearts with end-stage dilated (DCM) and ischemic (ICM) cardiomyopathy revealed significant downregulation of TEAD1 transcript levels and a positive correlation between TEAD1 and NRF2 gene expression. ChIP-seq and ATAC-seq in adult mouse hearts confirmed TEAD1 occupancy at promoter/enhancer elements within open chromatin regions of multiple antioxidant genes, including NRF2 and its targets. Ex vivo and in vitro TEAD1 knockout in primary neonatal and adult murine CMs, as well as in H9C2 cells, resulted in significantly increased cellular and mitochondrial ROS le, accompanied by a marked decrease in NRF2 expression and promoter-luciferase activity, under both basal and oxidative stress conditions. Mosaic, conditional deletion of TEAD1 in ∼40–50% of murine heart CMs provided a novel in vivo model for studying TEAD1-regulated pathways in the heart, independent of the confounding effects of HF. This model demonstrated reduced NRF2 expression and heightened oxidative stress in neonatal and adult TEAD1 mosaic knockout hearts. Notably, 8OHdG staining identified oxidative DNA damage in TEAD1-deficient CMs compared to TEAD1-expressing CMs within the mosaic knockout hearts. Upon in vivo AngII infusion, TEAD1 mosaic knockout hearts showed a significant increase in oxidative stress markers and an impaired NRF2 response. Overexpression of human TEAD1 restored NRF2 activity and mitigated ROS accumulation in TEAD1 knockout CMs in vitro. Furthermore, TEAD1 deletion in human iPSC-derived CMs resulted in increased oxidative stress and downregulation of NRF2 expression and functional activity, confirming the requirement of TEAD1 in NRF2-mediated oxidative stress response in human CMs. Collectively, these findings establish that TEAD1 is essential for NRF2 expression and activity under both basal and AngII-induced conditions and plays a crucial role in the oxidative stress response in CMs.

**CONCLUSIONS:** TEAD1 is a cell-autonomous, direct transcriptional regulator of NRF2 and the cardiomyocyte (CM) oxidative stress response. Its gene expression, which directly correlates with NRF2 transcript levels in the human myocardium, is significantly downregulated in human end-stage heart failure, potentially compromising the oxidative stress response in the failing heart.
