## Supplementary Methods for "TEAD1 is a novel regulator of NRF2 and oxidative stress response in cardiomyocytes"

### Sheet: MetaFile
	Antibodies
	Chemicals, Peptides, and Recombinant Proteins
	Critical Commercial Assays
	Deposited Data
	Experimental Models: Cell Lines
	Experimental Models: Organisms/Strains
	Oligonucleotides
	Recombinant DNA
	Software and Algorithms

### Sheet: Antibodies
ANTIBODIES
REAGENT or RESOURCE	Species	SOURCE	IDENTIFIER
Tead1	Mouse		610922
Tead1	Rabbit	Cell signaling	#12292S
NRF2	Rabbit	Cell signaling	#12721S
SOD1	Mouse	Santa Cruz Biotech	# sc-101523
SOD2	Rabbit	Abcam,	ab137037
HO-1	Mouse	Cell signaling	#86806S
NQO1	Rabbit	Cell signaling	#3187S
xCT/SLC7A11	Rabbit	Cell signaling	#12691S
8OHdG	Goat	Millipore	# DR1001
Cre	Rabbit	Cell signaling	#15036S
HSP90	Mouse	Santa Cruz Biotech	# sc-13119
a-Tubulin	Mouse	Proteintech	# 66031
Lamin B1	Mouse	Proteintech	# 66095
GAPDH	Mouse	Proteintech	60004-1-Ig
a-Actinin	Mouse	Sigma	# A7732
H3	Rabbit	Cell signaling	#4499S
KEAP1	Rabbit	Cell signaling #	#8047
Catalase	Rabbit	Proteintech#	21260-1-AP
anti-Rabbit DyLight 800	Rabbit	Cell signaling	#5151S
anti-mouse DyLight 680	mouse	Cell signaling	#5470S
DAPI	-	UPitt imaging core provided

### Sheet: Chemicals-Peptides-Recomb
Chemicals, Peptides, and Recombinant Proteins
REAGENT or RESOURCE	SOURCE	IDENTIFIER
Halt	(ThermoFisher	#1861281
DLSulforaphane	Sigma	# S4441
DNMQ	Sigma	# D5439
Angiotensin II	BACHEM	#4006473
Losartan	santa cruz	# sc-204796
Hydrogen peroxide	Sigma	# H1009
Antimycin A	Sigma	# A8674
X-tremeGENE 9 DNA Transfection Reagent	Roche	#XTG9-RO
BDM	Sigma-Aldrich,	B0753
Taurine	Sigma-Aldrich,	8691
Collagenase 2	Worthington, USA	LS004176
Collagenase 4	Worthington, USA	LS004188
Protease XIV	Sigma-Aldrich,	P5147
FBS	Thermo Scientific,	10270106
Laminin (murine)	Thermo Scientific,	23017-15
M199 Medium	Sigma-Aldrich,	M4530
DMEM/F12 Medium	Thermo Scientific,	11320-033
Bovine Serum Albumin Sigma-Aldrich, Singapore A1470	Sigma-Aldrich,	A1470
ITS supplement	Sigma-Aldrich,	I3146
Chemically defined lipid concentrate	Thermo Scientific,	11905-031
Penicillin-Streptomycin	Thermo Scientific,	15070-063
Blebbistatin	sinma	# B0560

### Sheet: Critical Commercial Assays
Critical Commercial Assays
REAGENT or RESOURCE	SOURCE	IDENTIFIER
RNA isolation kit	(ZYMO Research	RNA isolation Kit #R-2072
cDNA synthesis Master Mix	GenDEPOT	# R6200-500
qPCR master mix	GenDEPOT	#Q5603-005
NP40 buffer	Invitrogen	# FNN0012
mitoSOX assay	Invitrogen	# M36008
oxidative DNA Damage	Cell Biolabs, Inc	#STA-320
Lipid Peroxidation (4-HNE)	abcom	#ab238538
Oxyblot kit	Millipore,	#S7150
NRF2-ARE assay	BPS Bioscience	#60514
alzet pump	Model	# 1004
Pierce Primary Cardiomyocyte Isolation Kit	Thermo Scintific	#88281Y
Reactive Oxygen Species Detection Assay Kit	BioVision	# K936

### Sheet: Deposited Data
Deposited Data
REAGENT or RESOURCE	SOURCE	IDENTIFIER
Public RNA seq data	GEO database	GSE141910
Public RNA seq data	GEO database	GSE116250
Ex vivo Tead1 knockout murine cardiomyocyte RNA seq analysis	Novogene	Need to deposit this data

### Sheet: Experimental Models  Cell Lines
Experimental Models: Cell Lines
REAGENT or RESOURCE	SOURCE	IDENTIFIER
H9C2 rat myocyte
Mouse neonatal cardiomyocyte	Prepared in our Lab
Mouse adult cardiomyocyte	Prepared in our Lab
iPSC-control and Tead1 Konckout cell line	Generated by Synthego
iPSC-Cardiomyocyte (CM)	Prepared in our Lab

### Sheet: Experimental Models  Organisms 
Experimental Models: Organisms/Strains
REAGENT or RESOURCE	SOURCE	IDENTIFIER
mTmG mice (B6.129(Cg) Gt(ROSA)26Sortm4(ACTB-tdTomato,-EGFP)Luo/J),	The Jackson Laboratory
Tead1f/f	In our Lab

### Sheet: Oligonucleotides
Oligonucleotides
REAGENT or RESOURCE	SOURCE	IDENTIFIER
Human
Hu-Keap1-F	CAACTTCGCTGAGCAGATTGGC
Hu-Keap1-R	TGATGAGGGTCACCAGTTGGCA
Hu-AGTR1-F	CAGCGTCAGTTTCAACCTGTACG
Hu-AGTR1-R	GCAGGTGACTTTGGCTACAAGC
Hu-AGTR2-F	CCATGTTCTGACCTTCCTGGATG
Hu-AGTR2-R	CGGATTAACGCAGCTGTTGGTG
Hu-CAT-F	GTGCGGAGATTCAACACTGCCA
Hu-CAT-R	CGGCAATGTTCTCACACAGACG
Hu-NFE2L2-F	CACATCCAGTCAGAAACCAGTGG
Hu-NFE2L2-R	GGAATGTCTGCGCCAAAAGCTG
Hu-HO-1-F	CCAGGCAGAGAATGCTGAGTTC
Hu-HO-1-R	AAGACTGGGCTCTCCTTGTTGC
Hu-NQO1-F	CCTGCCATTCTGAAAGGCTGGT
Hu-NQO1-R	GTGGTGATGGAAAGCACTGCCT
Hu-SLC7A11-F	TCCTGCTTTGGCTCCATGAACG
Hu-SLC7A11-R	AGAGGAGTGTGCTTGCGGACAT
Hu-SOD1-F	CTCACTCTCAGGAGACCATTGC
Hu-SOD1-R	CCACAAGCCAAACGACTTCCAG
Hu-SOD2-F	CTGGACAAACCTCAGCCCTAAC
Hu-SOD2-R	AACCTGAGCCTTGGACACCAAC
Hu-RNA18SN5-F	ACCCGTTGAACCCCATTCGTGA
Hu-RNA18SN5-R	GCCTCACTAAACCATCCAATCGG
Hu-TEAD1-F	CTGAGTCGCAGTTACCACCA
Hu-TEAD1-R	AGCCTGGAGCCTTTTCAAG
Hu-YAP1-F	GCAAATTCTCCAAAATGTCAGG
Hu-YAP1-R	CGGGAGAAGACACTGGATTT
Hu-GAPDH-F	GACAGTCAGCCGCATCTTCT
Hu-GAPDH-R	GCGCCCAATACGACCAAATC
Mouse
m GAPDH-F	CATGGCCTTCCGTGTTCCTA
m GAPDH-R	CCTGCTTCACCACCTTCTTGAT
m b-MHC-F	ATGTGCCGGACCTTGGAAG
m b-MHC-R	CCTCGGGTTAGCTGAGAGATCA
mTEAD1-F	AGAGCCCTGCCGAAAACATGG
mTEAD-R	TGGCTGTCCTGTCTGTATCAT
mYap-F	TTTCGGCAGGCAATACGGA
mYAP-R	CTGCTCCAGTGTAGGCAACT
m Taz (Wwtr1)-F	TCCTATGACGTGACCGACGA
m Taz (Wwtr1)-R	GGGTCTTGCCATGTGGTGAT
mHO-1-F	CCTGCTGATTCTCCTCTCCTCCTC
mHO-1-R	AAGCCTTCTCTGGACACCTGACC
mKeap1-F	TGCCCCTGTGGTCAAAGTG
mKeap1-F	GGTTCGGTTACCGTCCTGC
mNqo1-F	GCG AGA AGA GCC CTG ATT GTA CTG
mNqo1-R	TCT CAA ACC AGC CTT TCA GAA TGG
mNrf2-F	CTGTGCTGCCAGAGGTCCTTAATG
mNrf2-R	GGAACAGTGAGGTGCCAGTAACG
mxCT/SLC7A11-F	TTGGAGCCCTGTCCTATGC
mxCT/SLC7A11-R	CGAGCAGTTCCACCCAGAC
Rat
rHO1F	CATTGAGCTGTTTGAGGAGCTG
rHO1R	CTGAGTGTGAGGACCCATCG
rKeap1F	CTGCTACAACCCCATGACCA
rKeap1R	TAGGTGCCACTCGTCTCGAT
rNqo1F	CAGAAACGACATCACAGGGGA
rNqo1R	TACAATATCCGGGCTCAGGC
rxCT/SLC7A11F	GACAGTGTGTGCATCCCCTT
rxCT/SLC7A11R	GCATGCATTTCTTGCACAGTTC
rNRF1F	GTACAAGAGCATGATCCTGGA
rNRF1R	GCTCTTCTGTGCGGACATC
rNRF2F	CACATCCAGACAGACACCAGT
rNRF2R	CTACAAATGGGAATGTCTCTGC
rGAPDHF	CTGCACCACCAACTGCTTAC
rGAPDHR	CAGAGGTGCCATCCAGAGTT
r18S rRNAF	ACGGACCAGAGCGAAAGCAT
r18S rRNAR	TGTCAATCCTGTCCGTGTCC
rTead1F	TTTGTGCAGCAGGCCTACCCCATC
rTead1R	GGCGAAGCTTGGTTGTGCCAATGGA

### Sheet: Recombinant DNA
Recombinant DNA
REAGENT or RESOURCE	SOURCE	IDENTIFIER
GFP-tagged human Tead1 Lenti-GFP-hTEAD1	Applied Biological Materials Inc.,	#LVP332432
Lenti-GFP backbone	Applied Biological Materials Inc.,
lentiCRISPRv2 lentiviral system	Addgene,	52961
Guide RNAs (gRNAs) targeting exon 3 of TEAD1
packaging plasmid psPAX2	Addgene,	12260
envelope plasmid pMD2.G	Addgene,	12259
Adenovirus GFP(for Control)	Vector Biosystems Inc	# 1768
Adenovirus GPFCre	Vector Biosystems Inc	# 1779
AAV9-cTNT-iCre-tdt	Virus Prepared by Gene Vector Core Laboratory, Baylor College of Medicine

### Sheet: Software and Algorithms
Software and Algorithms
REAGENT or RESOURCE	SOURCE	IDENTIFIER
Vevo2100 machine	VisualSonics, Toronto
GSEA	Massachusetts Institute of Technology, and Regents of the University of California
IPA	QIAGEN
GREIN	BD2K-LINCSDATA COORDINATION AND INTEGRATION CENTER, a part of NIH LINCS Program
Appyters	Mount Sinai Center for Bioinformatics
Prism
